# A phased, diploid assembly of the Cascade hop *(Humulus lupulus)* genome reveals patterns of selection and haplotype variation

**DOI:** 10.1101/786145

**Authors:** Lillian K. Padgitt-Cobb, Sarah B. Kingan, Jackson Wells, Justin Elser, Brent Kronmiller, Daniel Moore, Gregory Concepcion, Paul Peluso, David Rank, Pankaj Jaiswal, John Henning, David A. Hendrix

## Abstract

Hop *(Humulus lupulus* L. var Lupulus) is a diploid, dioecious plant with a history of cultivation spanning more than one thousand years. Hop cones are valued for their use in brewing, and around the world, hop has been used in traditional medicine to treat a variety of ailments. Efforts to determine how biochemical pathways responsible for desirable traits are regulated have been challenged by the large, repetitive, and heterozygous genome of hop. We present the first report of a haplotype-phased assembly of a large plant genome. Our assembly and annotation of the Cascade cultivar genome is the most extensive to date. PacBio long-read sequences from hop were assembled with FALCON and phased with FALCON-Unzip. Using the diploid assembly to assess haplotype variation, we discovered genes under positive selection enriched for stress-response, growth, and flowering functions. Comparative analysis of haplotypes provides insight into large-scale structural variation and the selective pressures that have driven hop evolution. Previous studies estimated repeat content at around 60%. With improved resolution of long terminal retrotransposons (LTRs) due to long-read sequencing, we found that hop is nearly 78% repetitive. Our quantification of repeat content provides context for the size of the hop genome, and supports the hypothesis of whole genome duplication (WGD), rather than expansion due to LTRs. With our more complete assembly, we have identified a homolog of cannabidiolic acid synthase (CBDAS) that is expressed in multiple tissues. The approaches we developed to analyze a phased, diploid assembly serve to deepen our understanding of the genomic landscape of hop and may have broader applicability to the study of other large, complex genomes.
