## Supplementary Table 1 for "A phased, diploid assembly of the Cascade hop *(Humulus lupulus)* genome reveals patterns of selection and haplotype variation"

### Sheet: SupplementaryTable1
RunID	Complete	Single-copy	Duplicated	Fragmented	Missing
Draft Primary	1340	775	565	24	76
Draft Primary + Purge Haplotigs	1325	874	451	26	89
Final Deduplicated Primary	1321	913	408	30	89
sd20_o20_mc25	1323	901	422	29	88
sd20_o20_mc50	1324	880	444	27	89
sd20_o30_mc25	1322	905	417	29	89
sd20_o30_mc50	1324	882	442	27	89
sd20_o40_mc25	1321	913	408	30	89
sd20_o40_mc50	1324	883	441	27	89
sd30_o20_mc25	1323	899	424	29	88
sd30_o20_mc50	1324	881	443	27	89
sd30_o30_mc25	1323	904	419	28	89
sd30_o30_mc50	1324	883	441	27	89
sd30_o40_mc25	1322	908	414	29	89
sd30_o40_mc50	1324	884	440	27	89
sd40_o20_mc25	1324	883	441	27	89
sd40_o20_mc50	1324	878	446	27	89
sd40_o30_mc25	1324	886	438	27	89
sd40_o30_mc50	1324	880	444	27	89
sd40_o40_mc25	1324	887	437	27	89
sd40_o40_mc50	1324	881	443	27	89
Haplotigs	593	545	48	50	797
Haplotigs + HPCs	798	728	70	41	601
Shinshuwase	1306	1147	159	48	86
Teamaker	734	648	86	109	597
