## Supplementary Table 2 for "A phased, diploid assembly of the Cascade hop *(Humulus lupulus)* genome reveals patterns of selection and haplotype variation"

### Sheet: SupplementaryTable2(1)
Species	Source
Aegilops tauschii	ensemblgenomes
Amborella trichopoda	amborella.org
Arabidopsis halleri	ensemblgenomes
Arabidopsis lyrata	phytozome
Arabidopsis thaliana	phytozome
Arachis duranensis	peanutbase
Arachis ipaensis	peanutbase
Asparagus officinalis	phytozome
Azolla filiculoides	fernbase
Brachypodium distachyon	phytozome
Brachypodium sylvaticum.Corvallis	jaiswallab
Brachypodium sylvaticum.Greece	jaiswallab
Brachypodium sylvaticum.Spain	jaiswallab
Brassica oleracea	ensemblgenomes
Brassica rapa	phytozome
Caenorhabditis elegans	ensembl
Cajanus cajan	peanutbase
Cannabis sativa.CRBRx	cannabisgenome.org
Cannabis sativa.Purple.Kush	ccbr.utoronto.ca
Capsella rubella	phytozome
Capsicum annuum	peppergenome.snu.ac.kr
Carica papaya	phytozome
Chlamydomonas reinhardtii	phytozome
Chondrus crispus	ensemblgenomes
Cicer arietinum	ncbi
Citrullus lanatus	icugi.org
Citrus clementina	phytozome
Citrus sinensis	phytozome
Coffea canephora	coffee-genome.org
Corchorus capsularis	Gramene
Corchorus olitorius	NCBI
Cucumis sativus	phytozome
Danio rerio	ensembl
Drosophila melanogaster	ensembl
Durio zibethinus	genome publication authors
Ectocarpus siliculosus	psb.ugent.be
Epichloe festucae	csbio-l.csr.uky.edu
Erythranthe guttatus	phytozome
Escherichia coli	asap.ahabs.wisc
Eucalyptus grandis	phytozome
Fragaria vesca	phytozome
Glycine max	phytozome
Gossypium raimondii	phytozome
Homo sapiens	ensembl
Hordeum vulgare	gramene
Humulus lupulus.haplotig	This paper
Humulus lupulus.primary	This paper
Jatropha curcas	kazusa.or.jp
Leersia perrieri	ensemblgenomes
Linum usitatissimum	phytozome
Malus domestica	phytozome
Manihot esculenta	phytozome
Medicago truncatula	phytozome
Mentha longifolia	Vining Lab OSU
Mus musculus	ensembl
Musa acuminata	ensemblgenomes
Nelumbo nucifera	lotus-db.wbgcas.cn
Nicotiana attenuata str. UT	ensemblgenomes
Nostoc punctiforme	ncbi
Ocimum tenuiflorum	caps.ncbs.res.in
Oryza barthii	ensemblgenomes
Oryza brachyantha	ensemblgenomes
Oryza glaberrima	ensemblgenomes
Oryza glumipatula	ensemblgenomes
Oryza granulata	IOMAP project
Oryza longistaminata	ensemblgenomes
Oryza meridionalis	ensemblgenomes
Oryza minuta	IOMAP project
Oryza nivara	ensemblgenomes
Oryza officinalis	IOMAP project
Oryza punctata	ensemblgenomes
Oryza rufipogon	ensemblgenomes
Oryza sativa.AUS.kasalath	RAPdb
Oryza sativa.AUS.N22	ensemblgenomes
Oryza sativa.indica	ensemblgenomes
Oryza sativa.indica.9311.OGE	ensemblgenomes
Oryza sativa.japonica.IRGSP	ensemblgenomes
Oryza sativa.japonica.MSU	phytozome
Oryza sativa.japonica.OGE	ensemblgenomes
Phaseolus vulgaris	ensemblgenomes
Phoenix dactylifera	qatar-weill.cornell.edu
Phyllostachys heterocycla	ncgr.ac.cn
Physcomitrella patens	phytozome.version.3
Picea abies	congenie.org
Pinus taeda	loblolly.ucdavis.edu
Populus trichocarpa	ensemblgenomes
Prunus persica	ensemblgenomes
Rattus norvegicus	ensemblgenomes
Ricinus communis	phytozome
Saccharomyces cerevisiae	ensemblgenomes
Salvia hispanica	jaiswal lab
Salvinia cucullata	fernbase
Schizosaccharomyces pombe	ensemblgenomes
Selaginella moellendorffii	ensemblgenomes
Setaria italica	ensemblgenomes
Solanum lycopersicum	ensemblgenomes
Solanum tuberosum	ensemblgenomes
Sorghum bicolor	ensemblgenomes
Synechocystis pcc6803	ensemblgenomes
Tetraodon nigroviridis	ensemblgenomes
Theobroma cacao	ensemblgenomes
Trichodesmium erythraeum	ensemblgenomes
Triticum aestivum	ensemblgenomes
Triticum dicoccoides	ensemblgenomes
Triticum monococcum.DV92	jaiswallab
Triticum monococcum.G3116	jaiswallab
Triticum turgidum	jaiswallab
Triticum urartu	ensemblgenomes
Utricularia gibba	psb.ugent.be
Vigna radiata	ensemblgenomes
Vitis vinifera	ensemblgenomes
Zea mays	ensemblgenomes
Zoysia japonica cv.Nagirizaki	kasuza.or.jp
Zoysia matrella cv.Wakaba	kasuza.or.jp
Zoysia pacifica cv.Zanpa	kasuza.or.jp
