## Supplementary Table 4 for "A phased, diploid assembly of the Cascade hop *(Humulus lupulus)* genome reveals patterns of selection and haplotype variation"

### Sheet: SupplementaryTable2
Number of primary contig genes with a significant UniProt hit overlapping associate contigs (haplotigs + HPCs)
No repeat-filtering applied	Number
Total haplotig	21193
Haplotig with significant hit to UniProt gene	8714
Haplotig with significant hit to unique UniProt gene	4134
Total HPC	8381
HPC with significant hit to UniProt gene	3535
HPC with significant hit to unique UniProt gene	2050
Repeat-filtering applied	Number
Total haplotig	18977
Haplotig with significant hit to UniProt gene	8085
Haplotig with significant hit to unique UniProt gene	4121
Total HPC	7649
HPC with significant hit to UniProt gene	3278
HPC with significant hit to unique UniProt gene	2038
