## Supplementary Table 5 for "A phased, diploid assembly of the Cascade hop *(Humulus lupulus)* genome reveals patterns of selection and haplotype variation"

### Sheet: SupplementaryFigure5
GO term	k	n	p	n*p	Uncorrected p-value	FDR	GO description
Biological Processes
GO:0005975	27	1471	0.006	8.884	0	0	carbohydrate metabolic process
GO:0010200	7	1471	0.001	1.269	0	0.013	response to chitin
GO:0009615	6	1471	0.001	1.269	0.002	0.022	response to virus
GO:0006897	9	1471	0.002	2.538	0.001	0.022	endocytosis
GO:0006869	6	1471	0.001	1.269	0.002	0.022	lipid transport
GO:0007049	19	1471	0.006	8.884	0.002	0.022	cell cycle
GO:0007033	6	1471	0.001	1.269	0.002	0.022	vacuole organization
Cellular Components
GO:0005773	53	2882	0.009	25.593	0	0	vacuole
GO:0009706	12	2882	0.001	2.844	0	0.001	chloroplast inner membrane
GO:0005783	47	2882	0.009	25.593	0	0.001	endoplasmic reticulum
GO:0005681	11	2882	0.001	2.844	0	0.002	spliceosomal complex
GO:0009941	43	2882	0.008	24.171	0	0.003	chloroplast envelope
GO:0009507	162	2882	0.044	127.963	0.002	0.014	chloroplast
GO:0009570	57	2882	0.013	38.389	0.003	0.02	chloroplast stroma
GO:0000139	43	2882	0.01	28.436	0.006	0.039	Golgi membrane
Molecular Function
GO:0004252	27	2130	0.005	10.727	0	0.002	serine-type endopeptidase activity
GO:0003723	59	2130	0.017	35.758	0	0.008	RNA binding
GO:0005509	24	2130	0.005	10.727	0	0.008	calcium ion binding
GO:0016787	14	2130	0.002	4.768	0	0.008	hydrolase activity
GO:0004693	6	2130	0.001	1.192	0.001	0.022	cyclin-dependent protein serine/threonine kinase activity
GO:0008168	18	2130	0.004	8.344	0.002	0.031	methyltransferase activity
GO:0003729	31	2130	0.008	17.879	0.003	0.032	mRNA binding
GO:0004402	5	2130	0.001	1.192	0.008	0.044	histone acetyltransferase activity
GO:0003712	5	2130	0.001	1.192	0.008	0.044	transcription coregulator activity
GO:0000155	7	2130	0.001	2.384	0.011	0.044	phosphorelay sensor kinase activity
GO:0003924	15	2130	0.003	7.152	0.007	0.044	GTPase activity
GO:0003779	7	2130	0.001	2.384	0.011	0.044	actin binding
GO:0004842	21	2130	0.006	11.919	0.011	0.044	ubiquitin-protein transferase activity
GO:0004683	7	2130	0.001	2.384	0.011	0.044	calmodulin-dependent protein kinase activity
GO:0004601	9	2130	0.002	3.576	0.011	0.044	peroxidase activity
GO:0042802	23	2130	0.006	13.111	0.008	0.044	identical protein binding
GO:0008289	13	2130	0.003	5.96	0.008	0.044	lipid binding
GO:0004519	16	2130	0.004	8.344	0.012	0.044	endonuclease activity
GO:0003684	9	2130	0.002	3.576	0.011	0.044	damaged DNA binding
GO:0003700	102	2130	0.037	79.86	0.008	0.044	DNA-binding transcription factor activity
