## Supplementary Table 6 for "A phased, diploid assembly of the Cascade hop *(Humulus lupulus)* genome reveals patterns of selection and haplotype variation"

### Sheet: SupplementaryFigure6
GO term enrichment in genes with dN/dS > 1
GO term	k	expected k	p-value	FDR	GO description
Biological Processes
GO:0000019	2	0.166	0	0	regulation of mitotic recombination
GO:0033683	2	0.166	0	0	nucleotide-excision repair, DNA incision
GO:0048312	2	0.166	0	0	intracellular distribution of mitochondria
GO:0000717	2	0.166	0	0	nucleotide-excision repair, DNA duplex unwinding
GO:0090392	3	0.499	0.001	0.006	sepal giant cell differentiation
GO:0032196	3	0.499	0.001	0.006	transposition
GO:0032877	3	0.499	0.001	0.006	positive regulation of DNA endoreduplication
GO:0097264	3	0.499	0.001	0.006	self proteolysis
GO:0090628	3	0.499	0.001	0.006	plant epidermal cell fate specification
GO:2000014	3	0.499	0.001	0.006	regulation of endosperm development
GO:0016925	2	0.249	0.001	0.006	protein sumoylation
GO:0045951	2	0.249	0.001	0.006	positive regulation of mitotic recombination
GO:0046825	2	0.249	0.001	0.006	regulation of protein export from nucleus
GO:0015812	2	0.249	0.001	0.006	gamma-aminobutyric acid transport
GO:0045332	6	1.413	0	0.006	phospholipid translocation
GO:0006366	3	0.416	0	0.006	transcription by RNA polymerase II
GO:2000024	4	0.831	0.001	0.006	regulation of leaf development
GO:0009267	4	0.914	0.001	0.01	cellular response to starvation
GO:0071902	4	0.914	0.001	0.01	positive regulation of protein serine/threonine kinase activity
GO:0015074	6	1.829	0.002	0.012	DNA integration
GO:0006611	2	0.333	0.002	0.013	protein export from nucleus
GO:0055069	2	0.333	0.002	0.013	zinc ion homeostasis
GO:0010951	2	0.333	0.002	0.013	negative regulation of endopeptidase activity
GO:0019748	2	0.333	0.002	0.013	secondary metabolic process
GO:0000056	2	0.333	0.002	0.013	ribosomal small subunit export from nucleus
GO:0031929	4	0.998	0.002	0.013	TOR signaling
GO:0001558	3	0.665	0.003	0.013	regulation of cell growth
GO:0009934	3	0.665	0.003	0.013	regulation of meristem structural organization
GO:0010492	3	0.665	0.003	0.013	maintenance of shoot apical meristem identity
GO:2000011	3	0.748	0.004	0.021	regulation of adaxial/abaxial pattern formation
GO:0030307	4	1.164	0.004	0.021	positive regulation of cell growth
GO:0006446	2	0.416	0.005	0.022	regulation of translational initiation
GO:0000055	2	0.416	0.005	0.022	ribosomal large subunit export from nucleus
GO:0072583	2	0.416	0.005	0.022	clathrin-dependent endocytosis
GO:0009693	2	0.416	0.005	0.022	ethylene biosynthetic process
GO:0071230	4	1.247	0.006	0.025	cellular response to amino acid stimulus
GO:0006855	3	0.831	0.007	0.027	drug transmembrane transport
GO:0051781	3	0.831	0.007	0.027	positive regulation of cell division
GO:0009793	15	8.313	0.008	0.031	embryo development ending in seed dormancy
GO:0051028	4	1.33	0.008	0.031	mRNA transport
GO:0010507	3	0.914	0.01	0.035	negative regulation of autophagy
GO:0042127	3	0.914	0.01	0.035	regulation of cell proliferation
GO:0006406	2	0.499	0.009	0.035	mRNA export from nucleus
GO:0008361	4	1.413	0.01	0.036	regulation of cell size
GO:0055085	5	1.995	0.012	0.041	transmembrane transport
GO:0048481	2	0.582	0.016	0.043	plant ovule development
GO:0090333	2	0.582	0.016	0.043	regulation of stomatal closure
GO:0009800	2	0.582	0.016	0.043	cinnamic acid biosynthetic process
GO:0010569	2	0.582	0.016	0.043	regulation of double-strand break repair via homologous recombination
GO:0010143	2	0.582	0.016	0.043	cutin biosynthetic process
GO:0010628	2	0.582	0.016	0.043	positive regulation of gene expression
GO:0009411	2	0.582	0.016	0.043	response to UV
GO:0009553	6	2.66	0.014	0.043	embryo sac development
GO:0010091	3	0.998	0.014	0.043	trichome branching
GO:0006310	4	1.496	0.013	0.043	DNA recombination
GO:0018105	3	1.081	0.018	0.051	peptidyl-serine phosphorylation
Cellular Components
GO:0000943	11	2.786	0	0	retrotransposon nucleocapsid
GO:0019774	2	0.27	0.001	0.021	proteasome core complex, beta-subunit complex
GO:0080008	7	2.427	0.002	0.038	Cul4-RING E3 ubiquitin ligase complex
Molecular Function
GO:0004003	2	0.207	0	0	ATP-dependent DNA helicase activity
GO:0043141	2	0.207	0	0	ATP-dependent 5'-3' DNA helicase activity
GO:0003676	75	40.85	0	0	nucleic acid binding
GO:0004523	68	36.196	0	0	RNA-DNA hybrid ribonuclease activity
GO:0015238	6	1.551	0	0.007	drug transmembrane transporter activity
GO:0004012	6	1.655	0.001	0.01	phospholipid-translocating ATPase activity
GO:0015297	7	2.379	0.002	0.011	antiporter activity
GO:0004198	3	0.621	0.001	0.011	calcium-dependent cysteine-type endopeptidase activity
GO:0015079	3	0.621	0.001	0.011	potassium ion transmembrane transporter activity
GO:0046872	109	83.976	0.001	0.011	metal ion binding
GO:0005049	2	0.31	0.001	0.011	nuclear export signal receptor activity
GO:0015185	2	0.31	0.001	0.011	gamma-aminobutyric acid transmembrane transporter activity
GO:0009041	2	0.31	0.001	0.011	uridylate kinase activity
GO:0008234	6	2.068	0.003	0.02	cysteine-type peptidase activity
GO:0022821	2	0.414	0.004	0.022	potassium ion antiporter activity
GO:0030276	2	0.414	0.004	0.022	clathrin binding
GO:0008137	2	0.414	0.004	0.022	NADH dehydrogenase (ubiquinone) activity
GO:0003713	2	0.414	0.004	0.022	transcription coactivator activity
GO:0003985	3	0.827	0.006	0.029	acetyl-CoA C-acetyltransferase activity
GO:0030674	4	1.344	0.007	0.036	protein binding, bridging
GO:0003964	13	7.136	0.01	0.037	RNA-directed DNA polymerase activity
GO:0043531	12	6.412	0.01	0.037	ADP binding
GO:0004175	2	0.517	0.009	0.037	endopeptidase activity
GO:0009931	3	0.931	0.009	0.037	calcium-dependent protein serine/threonine kinase activity
GO:0005096	3	0.931	0.009	0.037	GTPase activator activity
GO:0000287	10	4.964	0.009	0.037	magnesium ion binding
GO:0051539	5	2.068	0.013	0.047	4 iron, 4 sulfur cluster binding
GO:0004683	3	1.034	0.014	0.049	calmodulin-dependent protein kinase activity
